# Genetic Landscape of Electron Transport Chain Complex I Dependency in Acute Myeloid Leukemia

**DOI:** 10.1101/513887

**Authors:** Irène Baccelli, Yves Gareau, Bernhard Lehnertz, Stéphane Gingras, Jean-François Spinella, Alexandre Beautrait, Sophie Corneau, Nadine Mayotte, Isabel Boivin, Simon Girard, Tara MacRae, Mélanie Frechette, Koryne Leveillé, Jana Krosl, Clarisse Thiollier, Vincent-Philippe Lavallée, Evgeny Kanshin, Thierry Bertomeu, Jasmin Coulombe-Huntington, Corinne St-Denis, Marie-Eve Bordeleau, Geneviève Boucher, Philippe P. Roux, Sébastien Lemieux, Mike Tyers, Pierre Thibault, Josée Hébert, Anne Marinier, Guy Sauvageau

## Abstract

Inhibition of oxidative phosphorylation (OXPHOS) is a promising therapeutic strategy in Acute Myeloid Leukemia (AML), but patients respond heterogeneously. Through chemically interrogation of 200 sequenced specimens, we identified Mubritinib as a strong *in vitro* and *in vivo* anti-leukemic compound, acting through ubiquinone-dependent inhibition of Electron Transport Chain complex I (ETC1). ETC1 targeting showed selective toxicity against a subgroup of chemotherapy-resistant leukemias exhibiting OXPHOS hyperactivity, high expression of mitochondrial activity-related genes, and mutations affecting *NPM1, FLT3* and *DNMT3A*. Altogether, our work thus identifies a novel ETC1 inhibitor with high clinical potential and reveals the landscape of OXPHOS dependency in AML.

---

Acute Myeloid Leukemia (AML) is a highly lethal disease, with a five-year overall survival rate of only 27% ^1,2^. Standard treatment for AML includes a combination of cytarabine (AraC) and anthracycline as an induction regimen, followed by consolidation chemotherapy or hematopoietic stem cell transplantation, depending on the patient’s genetic risk class ^3^. Although 60% to 70% of patients enter complete remission after induction regimen, most of them relapse within 3 years, due to the outgrowth of therapy resistant AML leukemic stem cells (LSCs) ^4,5^. Thus, the identification of novel treatment strategies, in particular for poor outcome AML patients, represents an outstanding medical need.

The development of novel therapeutic approaches in AML has long been precluded by the absence of culture conditions that preserve the activity of LSCs *in vitro*. Recently, our group developed a culture method which maintains LSC activity for several days ^6^, thus enabling relevant cell-based chemical interrogation of the disease ^7–12^. Nevertheless, normal and leukemic stem cells share numerous biological traits, making their specific eradication challenging ^13^. For instance, the initially described CD34^+^/CD38^-^ LSC cell surface phenotype ^5^ also characterizes normal hematopoietic stem cells (HSCs). Furthermore, although LSC-specific gene expression signatures are being developed ^14^, their transcriptional landscape appears to be highly reminiscent of that of HSCs ^15^, probably because LSCs are oftentimes derived from HSCs ^4,16^.

However, striking differences in energy metabolism between normal and leukemic stem cells have recently been revealed. HSCs rely primarily on anaerobic glycolysis rather than mitochondrial oxidative phosphorylation (OXPHOS) for energy production and repression of mitochondrial metabolism by autophagy is in fact required for their long-term self-renewing capacity ^17–19^. In stark contrast, AML LSC protein expression profiles are enriched for hallmarks of OXPHOS ^20^ and LSCs rely on mitochondrial function for their survival: they are sensitive to tigecycline, an antibiotic that inhibits mitochondrial protein synthesis ^21^ and to 2’3’-dideoxycytidine (ddC), a selective inhibitor of mitochondrial DNA replication ^22^. Furthermore, AML cells appear to be overall characterized by high OXPHOS activity and high mitochondrial mass, accompanied by low respiratory chain spare reserve capacity as compared to their normal hematopoietic counterparts ^23^, and are sensitive to inhibition of the mitochondrial protease ClpP ^24^. Interestingly, AML cells resisting cytarabine treatment in mouse xenografts were recently reported as relying primarily on OXPHOS for their survival ^25^ and a novel NADH dehydrogenase inhibitor shows promising anti-leukemic activity ^26^. Last but not least, OXPHOS suppression induced by the combination of BCL-2 inhibitor venetoclax and azacytidine selectively targets LSCs and results in deep and durable remissions in AML patients ^27,28^. Hence, inhibition of mitochondrial function represents a promising therapeutic strategy in AML. While a large portion of AMLs exhibit strong sensitivity to inhibition of mitochondrial metabolism, resistance is frequently observed ^29,30^. However, the determinants of resistance and sensitivity to OXPHOS targeting in this genetically highly heterogeneous disease remain so far unclear. In this study, we interrogated 200 genetically diverse primary AML patient specimens of the well-characterized Leucegene cohort (www.leucegene.ca) using an unbiased chemo-genomic approach. Through this process, we identified a novel ubiquinone-dependent Electron Transport Chain (ETC) complex I inhibitor and uncovered the genetic landscape of OXPHOS dependency in this disease.
