## Supplementary material for "Genetic Landscape of Electron Transport Chain Complex I Dependency in Acute Myeloid Leukemia": Table S2

### Sheet: Supplementary Table 2
Patient ID	Sex	Age	Cytogenetic risk class	FAB	WBC (x109/ L)	Genetic subgroup	GI50 Mubritinib (nM)
02H003	F	57	intermediate cytogenetics	AML-M0	70	Intermediate abnormal karyotype (except isolated trisomy/tetrasomy 8)	≥10000
02H009	F	21	intermediate cytogenetics	AML-M1	105.5	Normal karyotype	107.76
02H017	F	50	adverse cytogenetics	AML-M0	51.1	MLL translocations (+MLL FISH positive) (Irrespective of additional cytogenetic abnormalities)	658.17
02H033	M	67	intermediate cytogenetics	AML-M5A	65	MLL translocations (+MLL FISH positive) (Irrespective of additional cytogenetic abnormalities)	576.84
02H066	F	53	intermediate cytogenetics	AML-M1	125	Normal karyotype	807.08
03H016	M	48	intermediate cytogenetics	AML-M5A	38	Normal karyotype	888.46
03H052	M	57	intermediate cytogenetics	AML-M5B	53.8	Normal karyotype	457.63
03H065	M	33	favorable cytogenetics	AML-M2	12.7	t(8;21)(q22;q22)/RUNX1-RUNX1T1 (Irrespective of additional cytogenetic abnormalities)	391.865
03H095	F	17	favorable cytogenetics	AML-M4Eo	19.3	inv(16)(p13.1q22)/t(16;16)(p13.1;q22)/CBFB-MYH11 (Irrespective of additional cytogenetic abnormalities)	1700.74
03H109	M	29	favorable cytogenetics	AML-M4Eo	182	inv(16)(p13.1q22)/t(16;16)(p13.1;q22)/CBFB-MYH11 (Irrespective of additional cytogenetic abnormalities)	639.495
03H112	M	36	favorable cytogenetics	AML-M4Eo	172.3	inv(16)(p13.1q22)/t(16;16)(p13.1;q22)/CBFB-MYH11 (Irrespective of additional cytogenetic abnormalities)	≥10000
03H116	F	55	intermediate cytogenetics	AML-M1	223.4	Normal karyotype	≥10000
03H119	M	68	intermediate cytogenetics	AML-M1	6.4	Normal karyotype	151.3
04H024	F	45	intermediate cytogenetics	AML-M1	231	Normal karyotype	154.26
04H025	M	69	intermediate cytogenetics	AML-M1	1.6	Normal karyotype	776.01
04H030	M	50	favorable cytogenetics	AML-M4Eo	17	inv(16)(p13.1q22)/t(16;16)(p13.1;q22)/CBFB-MYH11 (Irrespective of additional cytogenetic abnormalities)	≥10000
04H041	M	65	adverse cytogenetics	AML-M5B	17.9	MLL translocations (+MLL FISH positive) (Irrespective of additional cytogenetic abnormalities)	221.45
04H048	M	55	intermediate cytogenetics	AML-M1	14.3	Intermediate abnormal karyotype (except isolated trisomy/tetrasomy 8)	8.495
04H061	F	69	favorable cytogenetics	AML-M4Eo	32	inv(16)(p13.1q22)/t(16;16)(p13.1;q22)/CBFB-MYH11 (Irrespective of additional cytogenetic abnormalities)	3431.09
04H068	F	63	intermediate cytogenetics	AML-M2	25.4	Normal karyotype	86.91
04H078	M	68	intermediate cytogenetics	Not classifiable by FAB criteria	17.2	Normal karyotype	137.49
04H101	M	67	adverse cytogenetics	Not classifiable by FAB criteria	15	Complex (3 and more chromosomal abnormalities)	210.15
04H103	M	64	intermediate cytogenetics	AML-M1	152	Intermediate abnormal karyotype (except isolated trisomy/tetrasomy 8)	376.53
04H108	F	70	intermediate cytogenetics	AML-M1	83.6	Normal karyotype	949.02
04H112	F	64	intermediate cytogenetics	AML-M1	361.2	Normal karyotype	32.865
04H120	M	37	adverse cytogenetics	AML-M1	10.5	Monosomy 5/ 5q-/Monosomy 7/ 7q- (less than 3 chromosomal abnormalities)	151.55
04H132	M	46	adverse cytogenetics	AML-M4	161	Complex (3 and more chromosomal abnormalities)	615.215
04H133	F	62	intermediate cytogenetics	AML-M1	60.3	Normal karyotype	9.14
04H135	M	78	intermediate cytogenetics	AML-M1	30.8	Intermediate abnormal karyotype (except isolated trisomy/tetrasomy 8)	278.36
04H140	F	61	intermediate cytogenetics	AML-M4	127.5	Normal karyotype	143.29
05H008	F	26	intermediate cytogenetics	AML-M1	327	Normal karyotype	18.11
05H025	F	23	adverse cytogenetics	AML-M5A	71.5	MLL translocations (+MLL FISH positive) (Irrespective of additional cytogenetic abnormalities)	≥10000
05H030	F	55	intermediate cytogenetics	AML-M1	90	Normal karyotype	2618.99
05H034	M	47	adverse cytogenetics	AML-M1	289.5	Monosomy 5/ 5q-/Monosomy 7/ 7q- (less than 3 chromosomal abnormalities)	708.56
05H042	M	37	favorable cytogenetics	AML-M2	18.2	t(8;21)(q22;q22)/RUNX1-RUNX1T1 (Irrespective of additional cytogenetic abnormalities)	3213.66
05H050	M	61	intermediate cytogenetics	AML-M4	80.6	Normal karyotype	49.24
05H066	F	26	adverse cytogenetics	AML-M4	26.6	MLL translocations (+MLL FISH positive) (Irrespective of additional cytogenetic abnormalities)	407.605
05H078	M	52	intermediate cytogenetics	AML-M1	13	Normal karyotype	20.32
05H094	M	35	intermediate cytogenetics	AML-M5B	98.1	Normal karyotype	1261.41
05H111	M	56	intermediate cytogenetics	AML-M1	37.9	Normal karyotype	275.67
05H113	F	63	favorable cytogenetics	AML-M4Eo	20.1	inv(16)(p13.1q22)/t(16;16)(p13.1;q22)/CBFB-MYH11 (Irrespective of additional cytogenetic abnormalities)	38.755
05H118	F	24	favorable cytogenetics	AML-M2	6.7	t(8;21)(q22;q22)/RUNX1-RUNX1T1 (Irrespective of additional cytogenetic abnormalities)	7723.01
05H136	M	66	favorable cytogenetics	AML-M4Eo	40.5	inv(16)(p13.1q22)/t(16;16)(p13.1;q22)/CBFB-MYH11 (Irrespective of additional cytogenetic abnormalities)	422.67
05H163	M	20	intermediate cytogenetics	AML-M1	136	NUP98-NSD1(caryotype normal)	43.99
05H181	F	65	intermediate cytogenetics	AML-M5B	77.3	Normal karyotype	166.99
05H184	M	48	favorable cytogenetics	AML-M1	31.3	t(8;21)(q22;q22)/RUNX1-RUNX1T1 (Irrespective of additional cytogenetic abnormalities)	≥10000
05H195	F	43	intermediate cytogenetics	AML-M1	85.6	Normal karyotype	51.58
06H010	F	59	intermediate cytogenetics	AML-M5A	45.5	Normal karyotype	111.3
06H011	F	65	intermediate cytogenetics	Not classifiable by FAB criteria	44.2	Normal karyotype	59.48
06H020	M	40	favorable cytogenetics	AML-M4Eo	76.7	inv(16)(p13.1q22)/t(16;16)(p13.1;q22)/CBFB-MYH11 (Irrespective of additional cytogenetic abnormalities)	720.64
06H021	F	49	intermediate cytogenetics	AML-M2	68.2	Normal karyotype	134.72
06H026	F	56	intermediate cytogenetics	AML-M2	104.1	Intermediate abnormal karyotype (except isolated trisomy/tetrasomy 8)	125.35
06H028	F	70	intermediate cytogenetics	AML-M1	282	Normal karyotype	94.96
06H035	M	45	favorable cytogenetics	Not classifiable by FAB criteria	94.1	t(8;21)(q22;q22)/RUNX1-RUNX1T1 (Irrespective of additional cytogenetic abnormalities)	660.63
06H048	F	56	intermediate cytogenetics	AML-M4	26	Trisomy/tetrasomy 8 (isolated)	15.77
06H066	F	55	adverse cytogenetics	Not classifiable by FAB criteria	2.9	MLL translocations (+MLL FISH positive) (Irrespective of additional cytogenetic abnormalities)	89.79
06H073	M	51	intermediate cytogenetics	AML-M5A	7.3	MLL translocations (+MLL FISH positive) (Irrespective of additional cytogenetic abnormalities)	6204.11
06H075	M	65	adverse cytogenetics	AML-M2	1.8	Complex (3 and more chromosomal abnormalities)	2032.37
06H077	F	36	intermediate cytogenetics	Not classifiable by FAB criteria	50	MLL translocations (+MLL FISH positive) (Irrespective of additional cytogenetic abnormalities)	262.07
06H088	M	28	adverse cytogenetics	AML-M1	32.7	MLL translocations (+MLL FISH positive) (Irrespective of additional cytogenetic abnormalities)	183.76
06H089	M	58	intermediate cytogenetics	AML-M1	43.5	Intermediate abnormal karyotype (except isolated trisomy/tetrasomy 8)	467.05
06H115	M	40	favorable cytogenetics	AML-M2	18	inv(16)(p13.1q22)/t(16;16)(p13.1;q22)/CBFB-MYH11 (Irrespective of additional cytogenetic abnormalities)	1097.2
06H117	M	58	adverse cytogenetics	AML-M4	87.4	MLL translocations (+MLL FISH positive) (Irrespective of additional cytogenetic abnormalities)	584.445
06H144	F	71	intermediate cytogenetics	AML-M1	56.1	Normal karyotype	2465.34
06H146	M	45	intermediate cytogenetics	AML-M2	61.9	Normal karyotype	237.21
06H151	F	38	favorable cytogenetics	AML-M1	16.7	inv(16)(p13.1q22)/t(16;16)(p13.1;q22)/CBFB-MYH11 (Irrespective of additional cytogenetic abnormalities)	1584.91
07H019	M	68	intermediate cytogenetics	AML-M4	5.6	Trisomy/tetrasomy 8 (isolated)	375.68
07H020	M	54	intermediate cytogenetics	AML-M2	72.3	Normal karyotype	10.68
07H034	M	62	adverse cytogenetics	AML-M6A	10	Complex (3 and more chromosomal abnormalities)	83.49
07H042	M	23	intermediate cytogenetics	Not classifiable by FAB criteria	88.3	Normal karyotype	66.68
07H045	F	31	adverse cytogenetics	AML-M5A	36.5	MLL translocations (+MLL FISH positive) (Irrespective of additional cytogenetic abnormalities)	≥10000
07H055	M	65	intermediate cytogenetics	AML-M5B	43.7	Normal karyotype	283.48
07H062	M	58	intermediate cytogenetics	AML-M1	171.6	Normal karyotype	446.99
07H069	M	55	intermediate cytogenetics	Not classifiable by FAB criteria	80	Intermediate abnormal karyotype (except isolated trisomy/tetrasomy 8)	1809.72
07H089	F	37	intermediate cytogenetics	AML-M5	76.5	Normal karyotype	13.88
07H095	M	64	intermediate cytogenetics	AML-M4	55.1	Normal karyotype	70.15
07H098	M	31	intermediate cytogenetics	Not classifiable by FAB criteria	11.4	Intermediate abnormal karyotype (except isolated trisomy/tetrasomy 8)	586.23
07H099	F	58	favorable cytogenetics	Not classifiable by FAB criteria	61.5	inv(16)(p13.1q22)/t(16;16)(p13.1;q22)/CBFB-MYH11 (Irrespective of additional cytogenetic abnormalities)	1974.64
07H106	M	48	intermediate cytogenetics	AML-M2	14.5	Normal karyotype	38.93
07H117	F	57	intermediate cytogenetics	AML-M2	31.4	Normal karyotype	143.39
07H125	F	66	intermediate cytogenetics	AML-M1	45.5	Normal karyotype	320.41
07H134	M	64	intermediate cytogenetics	AML-M5	53.1	Normal karyotype	941.45
07H135	M	67	intermediate cytogenetics	AML-M1	106.7	Normal karyotype	786.405
07H137	F	71	favorable cytogenetics	AML-M1	23.3	t(8;21)(q22;q22)/RUNX1-RUNX1T1 (Irrespective of additional cytogenetic abnormalities)	168.49
07H144	M	53	favorable cytogenetics	AML-M4Eo	447	inv(16)(p13.1q22)/t(16;16)(p13.1;q22)/CBFB-MYH11 (Irrespective of additional cytogenetic abnormalities)	1779.43
07H148	F	68	adverse cytogenetics	AML-M2	27	Complex (3 and more chromosomal abnormalities)	≥10000
07H156	M	62	adverse cytogenetics	AML-M2	49	Complex (3 and more chromosomal abnormalities)	2222.8
07H158	M	67	intermediate cytogenetics	AML-M1	169.2	Normal karyotype	795.39
07H160	F	67	adverse cytogenetics	AML-M1	92.2	MLL translocations (+MLL FISH positive) (Irrespective of additional cytogenetic abnormalities)	140.295
08H021	M	60	intermediate cytogenetics	AML-M5A	97.2	MLL translocations (+MLL FISH positive) (Irrespective of additional cytogenetic abnormalities)	1578.32
08H034	F	28	favorable cytogenetics	AML-M1	7.3	t(8;21)(q22;q22)/RUNX1-RUNX1T1 (Irrespective of additional cytogenetic abnormalities)	1666.91
08H048	M	45	intermediate cytogenetics	AML-M1	127.7	Normal karyotype	1.09
08H049	M	69	intermediate cytogenetics	AML-M5B	69	NUP98-NSD1(caryotype normal)	≥10000
08H050	M	45	intermediate cytogenetics	AML-M2	33.9	Normal karyotype	396.23
08H062	F	54	intermediate cytogenetics	AML-M2	3.9	Intermediate abnormal karyotype (except isolated trisomy/tetrasomy 8)	39.44
08H063	M	76	intermediate cytogenetics	AML-M5A	76.8	Trisomy/tetrasomy 8 (isolated)	4.84
08H065	M	27	intermediate cytogenetics	AML-M1	177	Intermediate abnormal karyotype (except isolated trisomy/tetrasomy 8)	≤0.5
08H072	F	33	favorable cytogenetics	AML-M2	63.2	t(8;21)(q22;q22)/RUNX1-RUNX1T1 (Irrespective of additional cytogenetic abnormalities)	≥10000
08H081	F	39	favorable cytogenetics	AML-M4Eo	53.7	inv(16)(p13.1q22)/t(16;16)(p13.1;q22)/CBFB-MYH11 (Irrespective of additional cytogenetic abnormalities)	5313.39
08H082	F	43	intermediate cytogenetics	AML-M1	102.7	Normal karyotype	20.3
08H089	M	68	intermediate cytogenetics	AML-M5	68.1	Normal karyotype	159.41
08H099	M	75	favorable cytogenetics	AML-M4Eo	104.5	inv(16)(p13.1q22)/t(16;16)(p13.1;q22)/CBFB-MYH11 (Irrespective of additional cytogenetic abnormalities)	≥10000
08H104	M	65	intermediate cytogenetics	AML-M5B	49.3	Normal karyotype	119.92
08H118	F	73	adverse cytogenetics	AML-M0	45.9	EVI1 rearrangements (+EVI1 FISH positive) (Irrespective of additional cytogenetic abnormalities)	≥10000
08H139	M	70	adverse cytogenetics	AML-M5A	36.5	MLL translocations (+MLL FISH positive) (Irrespective of additional cytogenetic abnormalities)	2110.79
09H002	F	60	intermediate cytogenetics	AML-M1	82.6	Normal karyotype	78.42
09H008	M	67	intermediate cytogenetics	AML-M5A	65.4	Normal karyotype	319.87
09H010	M	20	intermediate cytogenetics	AML-M5A	1.8	MLL translocations (+MLL FISH positive) (Irrespective of additional cytogenetic abnormalities)	543.92
09H013	M	50	intermediate cytogenetics	AML-M4	16.6	Normal karyotype	724.93
09H016	F	64	favorable cytogenetics	AML-M4Eo	61.7	inv(16)(p13.1q22)/t(16;16)(p13.1;q22)/CBFB-MYH11 (Irrespective of additional cytogenetic abnormalities)	7158.88
09H018	M	56	adverse cytogenetics	AML-M0	101.8	MLL translocations (+MLL FISH positive) (Irrespective of additional cytogenetic abnormalities)	≥10000
09H022	F	45	intermediate cytogenetics	AML-M1	21.1	Intermediate abnormal karyotype (except isolated trisomy/tetrasomy 8)	487.63
09H031	F	54	intermediate cytogenetics	AML-M1	48.9	Normal karyotype	95.91
09H032	M	54	intermediate cytogenetics	AML-M5A	50	MLL translocations (+MLL FISH positive) (Irrespective of additional cytogenetic abnormalities)	1777.53
09H040	M	35	favorable cytogenetics	AML-M1	26.5	t(8;21)(q22;q22)/RUNX1-RUNX1T1 (Irrespective of additional cytogenetic abnormalities)	2613.93
09H042	F	52	intermediate cytogenetics	AML-M5B	223.4	Normal karyotype	280.98
09H043	M	53	intermediate cytogenetics	AML-M1	33.2	Normal karyotype	130.84
09H054	F	54	adverse cytogenetics	Not classifiable by FAB criteria	80.3	Complex (3 and more chromosomal abnormalities)	371.54
09H057	M	62	adverse cytogenetics	Not classifiable by FAB criteria	31.4	Complex (3 and more chromosomal abnormalities)	893.995
09H058	F	71	intermediate cytogenetics	AML-M2	63.1	Normal karyotype	158.47
09H066	M	68	favorable cytogenetics	AML-M4	20.7	inv(16)(p13.1q22)/t(16;16)(p13.1;q22)/CBFB-MYH11 (Irrespective of additional cytogenetic abnormalities)	≥10000
09H078	F	58	adverse cytogenetics	AML-M1	4.7	Complex (3 and more chromosomal abnormalities)	≥10000
09H083	F	63	intermediate cytogenetics	AML-M1	65.3	Normal karyotype	82.0633
09H088	F	43	intermediate cytogenetics	AML-M1	7.1	Intermediate abnormal karyotype (except isolated trisomy/tetrasomy 8)	73.41
09H094	F	68	intermediate cytogenetics	Not classifiable by FAB criteria	42.4	Intermediate abnormal karyotype (except isolated trisomy/tetrasomy 8)	28.09
09H111	F	59	intermediate cytogenetics	AML-M5B	46.8	Normal karyotype	5106.43
09H113	M	56	intermediate cytogenetics	AML-M1	68.7	Normal karyotype	706.59
10H001	M	29	intermediate cytogenetics	AML-M2	3.8	Intermediate abnormal karyotype (except isolated trisomy/tetrasomy 8)	37.4
10H007	F	63	intermediate cytogenetics	AML-M4	32.5	Hyperdiploid numerical abnormalities only	102.38
10H008	M	37	favorable cytogenetics	AML-M4Eo	75.8	inv(16)(p13.1q22)/t(16;16)(p13.1;q22)/CBFB-MYH11 (Irrespective of additional cytogenetic abnormalities)	275.34
10H026	F	56	intermediate cytogenetics	AML-M5	103	Normal karyotype	628.67
10H030	M	59	favorable cytogenetics	AML-M2	4.3	t(8;21)(q22;q22)/RUNX1-RUNX1T1 (Irrespective of additional cytogenetic abnormalities)	≥10000
10H031	F	25	adverse cytogenetics	AML-M5B	202	MLL translocations (+MLL FISH positive) (Irrespective of additional cytogenetic abnormalities)	113.58
10H038	F	67	intermediate cytogenetics	AML-M0	147.8	NUP98-NSD1(caryotype normal)	1049.96
10H040	M	68	intermediate cytogenetics	AML-M1	4.3	Intermediate abnormal karyotype (except isolated trisomy/tetrasomy 8)	23.96
10H051	M	39	adverse cytogenetics	Not classifiable by FAB criteria	1.5	Complex (3 and more chromosomal abnormalities)	828.76
10H056	F	57	intermediate cytogenetics	AML-M1	6.3	Normal karyotype	56.28
10H063	F	41	adverse cytogenetics	AML-M4	138.1	EVI1 rearrangements (+EVI1 FISH positive) (Irrespective of additional cytogenetic abnormalities)	≥10000
10H072	M	69	intermediate cytogenetics	AML-M5B	23.5	Normal karyotype	206.87
10H078	M	66	adverse cytogenetics	AML-M4	124.4	Complex (3 and more chromosomal abnormalities)	3.88
10H089	F	49	intermediate cytogenetics	Not classifiable by FAB criteria	4	Normal karyotype	3081.23
10H092	F	69	intermediate cytogenetics	AML-M1	81.7	Normal karyotype	97.065
10H095	F	65	intermediate cytogenetics	AML-M1	52	Normal karyotype	≤0.51
10H101	F	49	intermediate cytogenetics	AML-M2	24.5	Normal karyotype	32.07
10H109	F	65	intermediate cytogenetics	AML-M1	318	Intermediate abnormal karyotype (except isolated trisomy/tetrasomy 8)	≥10000
10H119	M	36	favorable cytogenetics	AML-M2	19.7	t(8;21)(q22;q22)/RUNX1-RUNX1T1 (Irrespective of additional cytogenetic abnormalities)	≥10000
10H127	M	36	intermediate cytogenetics	AML-M5A	162.3	MLL translocations (+MLL FISH positive) (Irrespective of additional cytogenetic abnormalities)	88.3
10H166	M	63	intermediate cytogenetics	Not classifiable by FAB criteria	226.2	Normal karyotype	55.06
10H173	M	74	intermediate cytogenetics	Not classifiable by FAB criteria	5.8	Intermediate abnormal karyotype (except isolated trisomy/tetrasomy 8)	≥10000
10H174	F	59	adverse cytogenetics	AML-M4	112.7	Complex (3 and more chromosomal abnormalities)	≥10000
11H006	F	26	intermediate cytogenetics	AML-M5A	33	Normal karyotype	184.34
11H017	M	35	adverse cytogenetics	Not classifiable by FAB criteria	20.3	Complex (3 and more chromosomal abnormalities)	3498.57
11H022	F	47	favorable cytogenetics	AML-M4Eo	35.8	inv(16)(p13.1q22)/t(16;16)(p13.1;q22)/CBFB-MYH11 (Irrespective of additional cytogenetic abnormalities)	1881.69
11H058	M	58	intermediate cytogenetics	AML-M1	1.6	Normal karyotype	23.51
11H072	F	52	intermediate cytogenetics	AML-M2	32.2	Normal karyotype	35.05
11H083	M	52	intermediate cytogenetics	AML-M5A	77.1	Normal karyotype	95.85
11H103	M	65	adverse cytogenetics	AML-M1	11.5	Complex (3 and more chromosomal abnormalities)	44.01
11H104	M	56	favorable cytogenetics	AML-M4Eo	9.6	inv(16)(p13.1q22)/t(16;16)(p13.1;q22)/CBFB-MYH11 (Irrespective of additional cytogenetic abnormalities)	5133.4
11H129	M	62	intermediate cytogenetics	AML-M1	322.5	Intermediate abnormal karyotype (except isolated trisomy/tetrasomy 8)	77.82
11H140	F	54	adverse cytogenetics	AML-M2	5	Complex (3 and more chromosomal abnormalities)	69.87
11H151	M	61	intermediate cytogenetics	AML-M1	53.3	Normal karyotype	577.55
11H157	M	62	intermediate cytogenetics	AML-M4	56.7	Normal karyotype	48.31
11H160	F	36	intermediate cytogenetics	AML-M4	207.4	NUP98-NSD1(caryotype normal)	150.37
11H170	F	51	adverse cytogenetics	AML-M0	50.5	Complex (3 and more chromosomal abnormalities)	3487.24
11H179	M	22	favorable cytogenetics	AML-M4Eo	16.4	inv(16)(p13.1q22)/t(16;16)(p13.1;q22)/CBFB-MYH11 (Irrespective of additional cytogenetic abnormalities)	2835.47
11H217	M	63	intermediate cytogenetics	Not classifiable by FAB criteria	13.9	Intermediate abnormal karyotype (except isolated trisomy/tetrasomy 8)	507.44
11H231	M	50	intermediate cytogenetics	Not classifiable by FAB criteria	7.7	Normal karyotype	32.13
11H234	M	44	intermediate cytogenetics	AML-M2	61.2	Normal karyotype	25.84
12H007	F	27	intermediate cytogenetics	Not classifiable by FAB criteria	67.2	Normal karyotype	416.49
12H021	M	59	intermediate cytogenetics	AML-M1	13.6	Normal karyotype	603.88
12H039	M	63	intermediate cytogenetics	AML-M1	16.4	Intermediate abnormal karyotype (except isolated trisomy/tetrasomy 8)	44.455
12H042	M	58	favorable cytogenetics	AML-M4Eo	107.6	inv(16)(p13.1q22)/t(16;16)(p13.1;q22)/CBFB-MYH11 (Irrespective of additional cytogenetic abnormalities)	≥10000
12H044	F	75	favorable cytogenetics	AML-M4	97	inv(16)(p13.1q22)/t(16;16)(p13.1;q22)/CBFB-MYH11 (Irrespective of additional cytogenetic abnormalities)	2292.63
12H055	M	22	adverse cytogenetics	Not classifiable by FAB criteria	7.2	Complex (3 and more chromosomal abnormalities)	1624.08
12H056	M	62	intermediate cytogenetics	AML-M1	48.7	Normal karyotype	492.96
12H091	F	62	intermediate cytogenetics	AML-M1	15	Normal karyotype	570.02
12H165	M	56	favorable cytogenetics	Not classifiable by FAB criteria	59.3	inv(16)(p13.1q22)/t(16;16)(p13.1;q22)/CBFB-MYH11 (Irrespective of additional cytogenetic abnormalities)	≥10000
12H170	F	60	adverse cytogenetics	Not classifiable by FAB criteria	10.3	Complex (3 and more chromosomal abnormalities)	≥10000
12H171	F	67	intermediate cytogenetics	AML-M1	86.7	Normal karyotype	244.09
12H173	F	66	intermediate cytogenetics	AML-M1	206.1	Intermediate abnormal karyotype (except isolated trisomy/tetrasomy 8)	42.86
12H175	F	59	intermediate cytogenetics	AML-M1	170.9	Normal karyotype	≤0.5
12H180	M	38	favorable cytogenetics	AML-M2	7.3	t(8;21)(q22;q22)/RUNX1-RUNX1T1 (Irrespective of additional cytogenetic abnormalities)	490.39
13H053	F	60	intermediate cytogenetics	AML-M4	19.8	Normal karyotype	8.47
13H058	M	44	intermediate cytogenetics	AML-M2	74	Normal karyotype	5.735
13H065	M	70	intermediate cytogenetics	Not classifiable by FAB criteria	24.2	Intermediate abnormal karyotype (except isolated trisomy/tetrasomy 8)	32.67
13H066	F	24	favorable cytogenetics	AML-M4Eo	21.5	inv(16)(p13.1q22)/t(16;16)(p13.1;q22)/CBFB-MYH11 (Irrespective of additional cytogenetic abnormalities)	116.14
13H080	F	74	intermediate cytogenetics	AML-M1	11.3	Intermediate abnormal karyotype (except isolated trisomy/tetrasomy 8)	4602.17
13H114	M	58	intermediate cytogenetics	Not classifiable by FAB criteria	68.4	Normal karyotype	207.595
13H120	M	35	favorable cytogenetics	AML-M4Eo	54.7	inv(16)(p13.1q22)/t(16;16)(p13.1;q22)/CBFB-MYH11 (Irrespective of additional cytogenetic abnormalities)	4048.8
13H139	M	58	intermediate cytogenetics	AML-M1	36.9	Intermediate abnormal karyotype (except isolated trisomy/tetrasomy 8)	254.92
13H150	M	60	adverse cytogenetics	AML-M1	62	Complex (3 and more chromosomal abnormalities)	29.13
13H185	M	68	intermediate cytogenetics	AML-M5A	14.9	Intermediate abnormal karyotype (except isolated trisomy/tetrasomy 8)	68.29
13H186	M	66	intermediate cytogenetics	AML-M4	5.2	Intermediate abnormal karyotype (except isolated trisomy/tetrasomy 8)	120.79
14H007	F	53	intermediate cytogenetics	AML-M2	85.7	Normal karyotype	62.31
14H012	M	65	intermediate cytogenetics	AML-M0	9.1	Intermediate abnormal karyotype (except isolated trisomy/tetrasomy 8)	576.08
14H015	F	46	intermediate cytogenetics	AML-M4	15.8	Normal karyotype	91.69
14H017	F	60	intermediate cytogenetics	AML-M1	6.1	Intermediate abnormal karyotype (except isolated trisomy/tetrasomy 8)	117.07
14H019	M	42	intermediate cytogenetics	AML-M0	19.5	Normal karyotype	78.645
14H020	F	49	intermediate cytogenetics	AML-M1	7	Normal karyotype	1273.53
14H038	M	49	adverse cytogenetics	Not classifiable by FAB criteria	5.8	EVI1 rearrangements (+EVI1 FISH positive) (Irrespective of additional cytogenetic abnormalities)	≥10000
